# ZNF91 is an endogenous repressor of the molecular phenotype associated with X-linked dystonia-parkinsonism (XDP)

**DOI:** 10.1101/2023.10.20.563263

**Authors:** Jimi L. Rosenkrantz, Sanaz Raghib, J. Elias Brandorff, Ashni Kapadia, Christine A. Vaine, D. Cristopher Bragg, Grace Farmiloe, Frank M.J. Jacobs

**Author notes:** Correspondence to: Frank M. J. Jacobs, Science Park 904, 1098 XH Amsterdam, The Netherlands.

## Abstract

**Background:** X-linked dystonia-parkinsonism (XDP) is a severe neurodegenerative disorder resulting from the insertion of an intronic SINE-Alu-VNTR (SVA) retrotransposon in the *TAF1* gene. Recent research has revealed that the pathogenic XDP-SVA insertion leads to dysregulation of *TAF1* transcription, including increased intron retention and decreased expression of exons surrounding the insertion. The Krüppel-associated box (KRAB) zinc finger protein, ZNF91, is a critical repressor of SVA retrotransposons. However, it remains unclear whether ZNF91 is able to repress the XDP-SVA insertion and how this influences the XDP-associated molecular phenotype. In this study, we investigate the role of ZNF91 in repressing the XDP-SVA insertion and its impact on the molecular phenotype associated with XDP.

**Methods:** Here, we used CRISPR/Cas9 to genetically delete ZNF91 in induced pluripotent stem cell (iPSC) lines derived from XDP patients, as well as isogenic control iPSC lines that lack the XDP-SVA insertion. Total RNA sequencing and capture RNA-sequencing were used to confirm ZNF91 deletion and to assess *TAF1* transcriptional changes between conditions. Furthermore, publicly available transcriptomic data from whole blood and different brain regions were used to assess ZNF91 expression levels across ages.

**Results:** We found that genetic deletion of ZNF91 exacerbates the molecular phenotype associated with the XDP-SVA insertion in patient cells, while no difference was observed when ZNF91 was deleted from isogenic control cells. Additionally, we observed a significant age-related reduction in ZNF91 expression in whole blood and brain, indicating a potential role of ZNF91 in the age-dependent onset of XDP.

**Conclusions:** These findings indicate that ZNF91 plays a crucial role in controlling the molecular phenotype associated with XDP. Since ZNF91 is a critical epigenetic repressor of SVAs, this suggests that epigenetic silencing of the XDP-SVA minimizes the severity of the molecular phenotype. Our results showing that ZNF91 expression levels significantly decrease with age provide a potential explanation for the age-related progressive neurodegenerative character of XDP. Collectively, our study provides important insights into the protective role of ZNF91 in XDP pathogenesis and suggests that modulating ZNF91 levels or targeted repression of the XDP-SVA could be novel therapeutic strategies worth exploring.
