## Supplemental Table 2 for "ZNF91 is an endogenous repressor of the molecular phenotype associated with X-linked dystonia-parkinsonism (XDP)"

### Sheet: Summary-dSVA
Supplemental Table 2. Total RNA-seq DE results
	XDP1 vs. dSVA1						XDP2 vs. dSVA2
TAF1 exon	L2FC	fold change	% change	padj	Sig?		L2FC	fold change	% change	padj	Sig?
1	-0.109879	0.926666	-0.0733343	1			0.232438	1.17482	0.174818	0.94263
2	0.283132	1.21683	0.216834	1			0.816354	1.76095	0.760949	0.686694
3	0.0778582	1.05545	0.05545	1			0.10891	1.07841	0.0784129	0.94417
4	0.164625	1.12087	0.120874	1			-0.279795	0.823708	-0.176292	0.851954
5	0.0623388	1.04416	0.0441571	1			0.149975	1.10955	0.10955	0.904283
6	0.301522	1.23244	0.232444	1			-0.0504341	0.965646	-0.0343543	0.976809
7	-0.233849	0.850363	-0.149637	1			0.0194299	1.01356	0.0135589	0.992621
8	-0.526231	0.694366	-0.305634	1			0.402512	1.32181	0.321808	0.708405
9	-0.225687	0.855188	-0.144812	1			0.145893	1.10642	0.106415	0.896497
10	0.0593507	1.042	0.0419967	1			0.249503	1.1888	0.188797	0.824737
11	0.4632	1.3786	0.378597	1			0.41035	1.32901	0.329008	0.772866
12	0.19176	1.14216	0.142156	1			0.44067	1.35723	0.357234	0.883575
13	0.139061	1.10119	0.101188	1			0.154023	1.11267	0.112668	0.904636
14	0.170856	1.12573	0.125726	1			-0.0513882	0.965007	-0.0349926	0.968206
15	0.44575	1.36202	0.362022	1			-0.283962	0.821332	-0.178668	0.773054
16	-0.189622	0.876835	-0.123165	1			-0.266808	0.831156	-0.168844	0.798509
17	-0.1838	0.880381	-0.119619	1			0.0903307	1.06461	0.0646142	0.958241
18	0.13849	1.10075	0.100752	1			0.310463	1.24011	0.240106	0.797418
19	0.0655933	1.04652	0.0465152	1			0.508087	1.42216	0.422163	0.689316
20	-0.0735747	0.950281	-0.0497195	1			0.303391	1.23404	0.234041	0.793656
21	-0.290901	0.817391	-0.182609	1			-0.536792	0.689302	-0.310698	0.665542
22	0.0322179	1.02258	0.022583	1			-0.325897	0.797802	-0.202198	0.772349
23	0.103717	1.07454	0.0745383	1			-0.0259063	0.982203	-0.0177966	0.989975
24	-0.182378	0.881249	-0.118751	1			-0.218028	0.85974	-0.14026	0.86391
25	-0.305543	0.809138	-0.190862	1			0.0409372	1.02878	0.0287819	0.978983
26	0.228964	1.17199	0.171993	1			0.0232877	1.01627	0.0162728	0.99249
27	-0.261724	0.834091	-0.165909	1			-0.101954	0.93177	-0.0682297	0.943087
28	-0.236363	0.848883	-0.151117	1			-0.228599	0.853463	-0.146537	0.833474
29	0.473435	1.38841	0.388411	1			0.560814	1.4751	0.475101	0.777056
30	-0.273364	0.827388	-0.172612	1			0.194732	1.14451	0.144512	0.935195
31	-0.652266	0.63628	-0.36372	1			0.25779	1.19565	0.195646	0.88286
32	-0.713048	0.61003	-0.38997	1			-0.109392	0.926979	-0.0730215	0.952085
33	-0.996567	0.501191	-0.498809	1			-0.234041	0.85025	-0.14975	0.907106
34	-0.876801	0.544574	-0.455426	1			0.0979875	1.07028	0.0702794	0.968136
35	-0.746713	0.59596	-0.40404	1			-0.618702	0.651257	-0.348743	0.713978
36	-0.595452	0.661837	-0.338163	1			-1.10235	0.465757	-0.534243	0.601282
37	-0.296677	0.814126	-0.185874	1			-1.36212	0.38901	-0.61099	0.536177
38	-0.327778	0.796763	-0.203237	1			-1.19263	0.437505	-0.562495	0.0496809	*
i32	1.50167	2.83169	1.83169	0.126503			1.4013	2.6414	1.6414	0.287385
Differential expression (DE) results from total RNA-seq data. N=3 replicate clones of each condition. DEseq2 default parameters were used for normalization. Genes were considered differentially expressed if they had an adjusted p-value (padj) < 0.05 and exhibited greater than 25% change in expression (fold-change > 1.25 or <0.75). *padj<0.05, **padj<0.01, ***padj<0.001, ns = not significant.

### Sheet: Summary-dZNF91
Total RNA-seq results
	Patient 1												Patient 2
	XDP1-dZNF91 vs. XDP1						dSVA1-dZNF91 vs. dSVA1						XDP2-dZNF91 vs. XDP2						dSVA2-dZNF91 vs. dSVA2
TAF1 exon	L2FC	fold change	% change	padj	Sig?		L2FC	fold change	% change	padj	Sig?		L2FC	fold change	% change	padj	sig?		L2FC	fold change	% change	padj	sig?
1	-0.157773	0.896408	-0.103592	0.970548			-0.956106	0.515446	-0.484554	1			-0.352671	0.783133	-0.216867	0.871795			0.0926291	1.06631	0.0663116	1
2	-0.252885	0.839216	-0.160784	0.927651			0.000800986	1.00056	0.000555355	1			0.23839	1.17968	0.179676	0.878433			1.0284	2.03977	1.03977	1
3	-0.111085	0.925892	-0.0741083	0.959115			0.037693	1.02647	0.0264711	1			0.151191	1.11049	0.110486	0.885923			0.237428	1.17889	0.178889	1
4	0.00776237	1.00539	0.00539497	0.999036			-0.195363	0.873353	-0.126647	1			0.38938	1.30983	0.309831	0.681345			-0.0232315	0.984026	-0.0159739	1
5	-0.182822	0.880978	-0.119022	0.904487			-0.0741994	0.949869	-0.0501309	1			0.583782	1.49877	0.498773	0.300341			0.477853	1.39267	0.392669	1
6	-0.0788821	0.946791	-0.053209	0.970136			0.126468	1.09162	0.0916179	1			0.385957	1.30673	0.306726	0.610451			0.247899	1.18748	0.187476	1
7	0.00975334	1.00678	0.0067834	0.996906			-0.424355	0.745172	-0.254828	1			0.0875199	1.06254	0.062542	0.919293			0.37457	1.29645	0.296453	1
8	0.222716	1.16693	0.166928	0.877169			-0.228998	0.853227	-0.146773	1			-0.176176	0.885046	-0.114954	0.830205			0.358191	1.28182	0.281818	1
9	0.239087	1.18025	0.180245	0.865595			0.0579888	1.04101	0.0410135	1			-0.0617952	0.958071	-0.0419288	0.94678			-0.0736857	0.950207	-0.0497926	1
10	-0.171327	0.888025	-0.111975	0.920227			0.337529	1.26359	0.26359	1			-0.0183373	0.98737	-0.01263	0.986919			0.325351	1.25297	0.252969	1
11	-0.180567	0.882356	-0.117644	0.93445			0.417671	1.33577	0.335769	1			0.0094836	1.0066	0.00659519	0.994261			0.503207	1.41736	0.417361	1
12	0.274686	1.20973	0.20973	0.951099			0.0783538	1.05581	0.0558126	1			0.000823766	1.00057	0.000571154	0.999814			0.400737	1.32018	0.320182	1
13	0.239885	1.1809	0.180899	0.872957			-0.0113167	0.992187	-0.00781346	1			0.0384797	1.02703	0.027031	0.971552			-0.0775709	0.947652	-0.0523481	1
14	-0.0121535	0.991611	-0.00838879	0.996283			-0.212349	0.863131	-0.136869	1			0.0360448	1.0253	0.0252991	0.968752			-0.123422	0.918008	-0.0819925	1
15	-0.0440934	0.969899	-0.0301009	0.981374			-0.0133098	0.990817	-0.0091832	1			0.177043	1.13056	0.130565	0.81068			-0.3408	0.789603	-0.210397	1
16	0.162356	1.11911	0.119113	0.925604			-0.509302	0.702562	-0.297438	1			0.0959568	1.06877	0.068774	0.916446			-0.484333	0.714827	-0.285173	1
17	0.304894	1.23533	0.235328	0.871225			-0.103423	0.930822	-0.0691782	1			-0.141502	0.906575	-0.0934252	0.901158			-0.118938	0.920865	-0.0791347	1
18	0.00583675	1.00405	0.00405392	0.999211			0.368938	1.2914	0.291402	1			-0.142442	0.905984	-0.0940156	0.886449			0.120773	1.08732	0.0873174	1
19	0.121571	1.08792	0.0879191	0.953901			0.370328	1.29265	0.292646	1			-0.257448	0.836566	-0.163434	0.771852			0.390972	1.31128	0.311277	1
20	0.0775141	1.0552	0.0551983	0.970174			-0.233582	0.85052	-0.14948	1			-0.0648249	0.956061	-0.0439387	0.951282			0.406634	1.32559	0.325589	1
21	-0.0567414	0.961433	-0.0385667	0.979639			-0.358652	0.779893	-0.220107	1			-0.0761791	0.948567	-0.0514334	0.944511			-0.398261	0.758772	-0.241228	1
22	-0.26556	0.831876	-0.168124	0.852663			0.19467	1.14446	0.144462	1			-0.384184	0.766212	-0.233788	0.595875			-0.450041	0.732022	-0.267978	1
23	0.147478	1.10763	0.107632	0.93073			-0.0360476	0.975323	-0.0246768	1			-0.0425711	0.970923	-0.0290769	0.967431			-0.180277	0.882534	-0.117466	1
24	0.319134	1.24758	0.247581	0.821847			0.0546693	1.03862	0.038621	1			0.0654033	1.04638	0.0463774	0.953312			-0.168877	0.889535	-0.110465	1
25	0.133389	1.09687	0.0968669	0.937414			-0.0362782	0.975167	-0.0248326	1			-0.0675361	0.954266	-0.0457337	0.943848			0.292698	1.22493	0.224929	1
26	-0.651679	0.636539	-0.363461	0.592314			-0.111631	0.925541	-0.0744588	1			-0.0786636	0.946934	-0.0530656	0.94159			0.132009	1.09582	0.095819	1
27	-0.420368	0.747234	-0.252766	0.770689			-0.378504	0.769235	-0.230765	1			-0.167341	0.890482	-0.109518	0.861756			-0.136784	0.909544	-0.0904556	1
28	0.233251	1.17548	0.175481	0.872922			-0.105147	0.92971	-0.0702897	1			-0.0829998	0.944093	-0.0559074	0.931215			-0.298995	0.812819	-0.187181	1
29	0.1372	1.09977	0.0997685	0.968594			0.530692	1.44462	0.444622	1			0.111039	1.08001	0.0800061	0.950594			0.554088	1.46824	0.46824	1
30	0.283484	1.21713	0.21713	0.924893			0.33508	1.26145	0.261447	1			-0.165215	0.891795	-0.108205	0.925353			0.105802	1.07609	0.0760928	1
31	0.440115	1.35671	0.356712	0.817366			-0.237981	0.847931	-0.152069	1			-0.423708	0.745506	-0.254494	0.697476			-0.234775	0.849818	-0.150182	1
32	0.107846	1.07762	0.0776183	0.968453			-0.204926	0.867583	-0.132417	1			-0.178583	0.88357	-0.11643	0.883051			-0.342706	0.788561	-0.211439	1
33	-0.104714	0.929989	-0.0700106	0.974998			-0.235846	0.849187	-0.150813	1			0.0553586	1.03912	0.0391174	0.974022			0.0175218	1.01222	0.0122193	1
34	-0.0240709	0.983454	-0.0165462	0.995874			-0.44858	0.732764	-0.267236	1			-0.271556	0.828426	-0.171574	0.851702			0.314382	1.24348	0.243479	1
35	0.447441	1.36362	0.36362	0.833062			-0.318364	0.801979	-0.198021	1			-0.453668	0.730184	-0.269816	0.703554			-0.257446	0.836568	-0.163432	1
36	0.0114657	1.00798	0.00797911	0.99867			-0.334097	0.793281	-0.206719	1			0.233955	1.17605	0.176055	0.867846			-0.291474	0.817067	-0.182933	1
37	-0.504956	0.704682	-0.295318	0.769666			-0.243182	0.84488	-0.15512	1			0.589475	1.5047	0.504699	0.540161			-0.271289	0.828579	-0.171421	1
38	-0.143545	0.905292	-0.094708	0.923924			-0.315858	0.803373	-0.196627	1			0.289848	1.22251	0.222511	0.67042			-0.288755	0.818608	-0.181392	1
i32	0.69946	1.6239	0.623897	0.594464			-0.0870773	0.941428	-0.058572	1			-0.074947	0.949377	-0.050623	0.952704			0.496902	1.41118	0.41118	1
