## Supplemental Table 3 for "ZNF91 is an endogenous repressor of the molecular phenotype associated with X-linked dystonia-parkinsonism (XDP)"

### Sheet: Summary
Supplemental Table 3. Capture RNA-seq DE results (including intron capture probes)
	Patient 1												Patient 2
	XDP1-dZNF91 vs. XDP1						dSVA1-dZNF91 vs. dSVA1						XDP2-dZNF91 vs. XDP2						dSVA2-dZNF91 vs. dSVA2
TAF1 exon	L2FC	fold change	% change	padj	Sig?		L2FC	fold change	% change	padj	Sig?		L2FC	fold change	% change	padj	sig?		L2FC	fold change	% change	padj	sig?
1	0.0138053	1.00962	0.00961506	0.96106			0.166496	1.12233	0.122329	0.722875			0.0764717	1.05444	0.0544361	0.688113			0.0809252	1.0577	0.0576961	0.742981
2	0.176099	1.12982	0.129825	0.317754			0.1487	1.10857	0.10857	0.720645			0.244836	1.18496	0.184958	0.0935765			0.218038	1.16315	0.16315	0.206346
3	0.228205	1.17138	0.171376	0.172295			0.0831707	1.05934	0.0593437	0.890592			0.354022	1.27812	0.278119	0.0121841	*		0.114328	1.08247	0.0824706	0.556219
4	0.0664902	1.04717	0.047166	0.753998			0.0833228	1.05946	0.0594554	0.927072			0.123877	1.08966	0.0896591	0.503652			-0.176495	0.88485	-0.11515	0.438279
5	0.0202752	1.01415	0.0141529	0.934078			0.0162657	1.01134	0.0113383	0.990631			0.308782	1.23866	0.238661	0.0623673			-0.031967	0.978086	-0.0219142	0.908654
6	0.123178	1.08913	0.089131	0.350112			0.0180212	1.01257	0.0125697	0.98674			0.138847	1.10102	0.101025	0.199095			0.139399	1.10145	0.101446	0.286821
7	0.146996	1.10726	0.107262	0.293319			0.0167724	1.01169	0.0116936	0.98674			0.126871	1.09192	0.091923	0.287894			0.140815	1.10253	0.102528	0.334434
8	0.00666899	1.00463	0.00463329	0.966339			0.0991721	1.07116	0.0711586	0.773536			0.162695	1.11938	0.119376	0.152393			0.103423	1.07432	0.0743198	0.481586
9	-0.14532	0.904179	-0.0958213	0.350112			0.0465949	1.03282	0.0328243	0.953755			-0.18544	0.879381	-0.120619	0.148974			-0.0226631	0.984414	-0.0155861	0.908654
10	0.108111	1.07782	0.0778162	0.450593			0.126978	1.092	0.0920037	0.667092			-0.0354634	0.975718	-0.0242817	0.780669			0.020522	1.01433	0.0143264	0.908654
11	0.0810226	1.05777	0.0577676	0.630023			0.106022	1.07626	0.0762567	0.811036			0.248013	1.18757	0.18757	0.0592044			0.134287	1.09755	0.09755	0.435519
12	0.130825	1.09492	0.0949199	0.438811			0.0406739	1.02859	0.0285942	0.953755			0.268568	1.20461	0.204612	0.0447324			0.180531	1.1333	0.133301	0.269289
13	0.157438	1.1153	0.115305	0.287838			-0.00200669	0.99861	-0.00138997	0.999515			0.229765	1.17264	0.172644	0.0633226			0.119729	1.08653	0.0865306	0.456829
14	-0.0493989	0.966339	-0.0336611	0.716032			0.0273701	1.01915	0.0191526	0.969385			-0.00776292	0.994634	-0.0053664	0.963297			-0.0100587	0.993052	-0.0069479	0.959065
15	-0.0527338	0.964108	-0.0358923	0.721807			0.072741	1.05171	0.051713	0.885688			-0.206342	0.866732	-0.133268	0.0995544			-0.0837963	0.943571	-0.0564286	0.635237
16	-0.202957	0.868768	-0.131232	0.26369			-0.021104	0.985478	-0.0145217	0.98674			-0.220393	0.858332	-0.141668	0.153974			-0.109773	0.926734	-0.0732661	0.613794
17	0.0147521	1.01028	0.0102778	0.951251			-0.0115266	0.992042	-0.00795777	0.991494			-0.342612	0.788612	-0.211388	0.0264236			0.00235549	1.00163	0.00163404	0.991778
18	0.0639249	1.04531	0.0453057	0.725533			-0.132079	0.912516	-0.0874845	0.778399			-0.223563	0.856448	-0.143552	0.152393			-0.034889	0.976107	-0.0238932	0.895569
19	0.0778536	1.05545	0.0554466	0.580668			-0.00338795	0.997654	-0.00234559	0.999515			-0.155	0.898132	-0.101868	0.166809			-0.0269975	0.981461	-0.0185393	0.891378
20	-0.00147554	0.998978	-0.00102225	0.996513			0.0343252	1.02408	0.0240777	0.953755			-0.0831687	0.943982	-0.0560179	0.503652			-0.0723206	0.951107	-0.0488931	0.671262
21	-0.0237936	0.983643	-0.0163572	0.911665			0.129991	1.09429	0.0942865	0.79426			-0.0413646	0.971735	-0.0282646	0.818769			-0.285036	0.820721	-0.179279	0.112677
22	0.0701856	1.04985	0.0498518	0.675243			0.0786804	1.05605	0.0560516	0.887499			-0.0185101	0.987252	-0.0127483	0.912615			-0.200808	0.870063	-0.129937	0.219775
23	0.196522	1.14593	0.145932	0.130975			0.0692944	1.0492	0.0492034	0.871301			-0.0998448	0.933133	-0.0668666	0.394915			-0.100397	0.932776	-0.0672238	0.498535
24	0.0299123	1.02095	0.02095	0.882683			-0.109537	0.926885	-0.0731146	0.824052			-0.0456576	0.968848	-0.0311519	0.78484			0.0180797	1.01261	0.0126108	0.940568
25	-0.192211	0.875264	-0.124736	0.159943			-0.0562763	0.961743	-0.0382567	0.927072			-0.088801	0.940304	-0.0596961	0.46818			-0.0561012	0.96186	-0.03814	0.740953
26	-0.194587	0.873823	-0.126177	0.165013			0.0112384	1.00782	0.00782029	0.990631			-0.0939103	0.93698	-0.0630203	0.44969			-0.111057	0.92591	-0.0740904	0.472855
27	-0.0994944	0.93336	-0.06664	0.640892			0.0257033	1.01798	0.0179759	0.98674			-0.186198	0.878919	-0.121081	0.272427			-0.0511397	0.965174	-0.0348264	0.861202
28	-0.00521039	0.996395	-0.00360505	0.980169			-0.0240021	0.983501	-0.0164993	0.98674			-0.274106	0.826963	-0.173037	0.0716388			-0.0254143	0.982538	-0.0174616	0.909505
29	0.0759259	1.05404	0.0540373	0.708212			-0.0828622	0.944183	-0.0558174	0.92341			-0.292594	0.816433	-0.183567	0.077738			-0.0411702	0.971866	-0.0281337	0.88876
30	0.0126168	1.00878	0.00878364	0.96106			0.0170941	1.01192	0.0119192	0.990631			-0.219006	0.859157	-0.140843	0.209893			-0.0351747	0.975914	-0.0240864	0.904138
31	-0.0229827	0.984196	-0.0158042	0.936053			0.137781	1.10021	0.100212	0.837167			-0.0507217	0.965453	-0.0345467	0.818769			0.0132618	1.00923	0.00923478	0.963103
32	0.0562903	1.03979	0.0397886	0.802822			0.189572	1.14042	0.140425	0.714717			-0.160026	0.895009	-0.104991	0.404063			-0.112861	0.924752	-0.0752478	0.671262
33	-0.292218	0.816646	-0.183354	0.145523			-0.0392556	0.973157	-0.0268431	0.971683			-0.89547	0.537572	-0.462428	6.0581e-07	***		-0.194744	0.873728	-0.126272	0.377029
34	-0.520956	0.69691	-0.30309	0.00635394	**		-0.016798	0.988424	-0.011576	0.990631			-0.743916	0.597116	-0.402884	7.69154e-06	***		-0.165317	0.891733	-0.108267	0.435666
35	-0.500198	0.70701	-0.29299	0.0251494	*		-0.0457338	0.968797	-0.0312031	0.969976			-0.715597	0.608953	-0.391047	0.000163045	***		-0.266778	0.831174	-0.168826	0.244614
36	-0.457705	0.728144	-0.271856	0.0368225	*		-0.0843016	0.943241	-0.056759	0.927072			-0.792985	0.577149	-0.422851	2.45588e-05	***		-0.0614056	0.95833	-0.04167	0.846747
37	-0.402156	0.756726	-0.243274	0.161413			-0.00151918	0.998948	-0.00105246	0.999515			-0.896553	0.537169	-0.462831	0.000253887	***		-0.097153	0.934876	-0.065124	0.797407
38	-0.498195	0.707992	-0.292008	0.00401843	**		-0.0563136	0.961718	-0.0382816	0.949346			-0.727326	0.604022	-0.395978	1.29615e-06	***		-0.0223451	0.984631	-0.0153691	0.918101
i32	1.21691	2.32448	1.32448	1.37418e-05	***		0.0583076	1.04124	0.0412436	0.969976			1.81474	3.51797	2.51797	7.03872e-13	***		-0.0727271	0.950839	-0.049161	0.875396
Differential expression (DE) results from capture RNA-seq experiment (using capture probe set including intron sequence baits). N=3 replicates (three replicates of single clones). DE analysis was performed using DESeq2 with default parameters (Wald test, corrected for multiple testing using the Benjamini and Hochberg method), except for normalization to TAF1 exons 1-28. Genes were considered diff…
