## Supplemental Table 4 for "ZNF91 is an endogenous repressor of the molecular phenotype associated with X-linked dystonia-parkinsonism (XDP)"

### Sheet: Summary
Supplemental Table 4. Capture RNA-seq DE results (excluding intron capture probes)
	Patient 1
	XDP1-dZNF91 vs. XDP1						dSVA1-dZNF91 vs. dSVA1
TAF1 exon	L2FC	fold change	% change	padj	Sig?		L2FC	fold change	% change	padj	Sig?
1	-0.00545356	0.996227	-0.00377299	0.986217			0.0743266	1.05287	0.0528695	0.912641
2	0.156611	1.11467	0.114666	0.394874			0.0482376	1.034	0.034001	0.930089
3	0.160738	1.11786	0.117859	0.378953			0.0242747	1.01697	0.0169683	0.964218
4	0.118491	1.0856	0.0855985	0.617555			0.0975696	1.06997	0.0699695	0.866498
5	-0.0522403	0.964438	-0.0355625	0.726387			0.00457329	1.00317	0.003175	0.992437
6	0.0381502	1.0268	0.0267965	0.760477			-0.0208056	0.985682	-0.0143178	0.934896
7	-0.00488191	0.996622	-0.00337816	0.981894			0.0493686	1.03481	0.0348119	0.912295
8	-0.13517	0.910563	-0.0894374	0.488268			0.191933	1.14229	0.142293	0.728943
9	-0.204994	0.867542	-0.132458	0.219706			0.0606647	1.04295	0.0429462	0.910622
10	0.101163	1.07264	0.072638	0.517464			0.100445	1.0721	0.0721044	0.774026
11	-0.0525292	0.964244	-0.0357556	0.764008			0.110825	1.07985	0.0798455	0.767083
12	-0.0229543	0.984215	-0.0157848	0.873003			0.0315644	1.02212	0.0221198	0.930089
13	0.164386	1.12069	0.120689	0.242297			-0.0596148	0.95952	-0.0404797	0.876576
14	-0.118522	0.921131	-0.0788694	0.249424			-0.0566608	0.961487	-0.038513	0.828593
15	-0.229068	0.853186	-0.146814	0.0465885			0.128357	1.09305	0.0930484	0.728943
16	-0.310625	0.806292	-0.193708	0.0912467			0.0152661	1.01064	0.0106378	0.979496
17	0.0133287	1.00928	0.00928155	0.948005			-0.0183208	0.987381	-0.0126187	0.979153
18	0.0599207	1.04241	0.0424085	0.787547			-0.0727119	0.950849	-0.049151	0.910622
19	0.00890557	1.00619	0.00619196	0.963881			0.088416	1.0632	0.0632022	0.828593
20	-0.0421671	0.971195	-0.028805	0.781231			0.115413	1.08328	0.0832848	0.73967
21	-0.0495299	0.966251	-0.0337489	0.667248			0.160982	1.11805	0.118048	0.501365
22	0.0225762	1.01577	0.0157717	0.845239			0.0373302	1.02621	0.026213	0.909584
23	0.300278	1.23138	0.231381	0.0111432			-0.026087	0.98208	-0.0179197	0.934499
24	0.188495	1.13957	0.139574	0.242664			-0.145799	0.903879	-0.0961212	0.73822
25	-0.263967	0.832795	-0.167205	0.0497797			-0.118436	0.921186	-0.078814	0.745613
26	-0.119094	0.920766	-0.0792343	0.584441			-0.0860487	0.942099	-0.0579006	0.876576
27	0.0465473	1.03279	0.0327903	0.795964			-0.163588	0.892802	-0.107198	0.731873
28	0.00273141	1.0019	0.00189506	0.987229			-0.0332501	0.977216	-0.0227836	0.934499
29	-0.0840929	0.943377	-0.0566225	0.517464			0.00786559	1.00547	0.0054669	0.982122
30	-0.137657	0.908994	-0.0910055	0.572375			0.151091	1.11041	0.110409	0.774026
31	-0.202787	0.86887	-0.13113	0.537348			0.265698	1.20222	0.202217	0.73822
32	-0.0757134	0.948873	-0.0511272	0.787547			0.187627	1.13889	0.138889	0.767083
33	-0.155089	0.898077	-0.101923	0.394874			-0.0788397	0.946819	-0.0531812	0.876576
34	-0.351299	0.783878	-0.216122	0.033349			-0.109598	0.926847	-0.0731534	0.815382
35	-0.406008	0.754709	-0.245291	0.0469588			-0.210263	0.86438	-0.13562	0.731873
36	-0.453303	0.730369	-0.269631	0.0139549	*		-0.167319	0.890496	-0.109504	0.73967
37	-0.458401	0.727793	-0.272207	8.96283e-07	***		-0.0198	0.986369	-0.0136306	0.934896
38	-0.550595	0.682739	-0.317261	3.13604e-11	***		-0.101539	0.932038	-0.067962	0.728943
i32	0.96573	1.95305	0.953051	0.124127			-0.376908	0.770086	-0.229914	0.83271
Differential expression (DE) results from capture RNA-seq experiment (using capture probe set excluding TAF1 intron sequences). N=3 replicates (three replicates of single clones). DE analysis was performed using DESeq2 with default parameters (Wald test, corrected for multiple testing using the Benjamini and Hochberg method), except for normalization to TAF1 exons 1-28. Genes were considered diff…
